# Immunosuppression in the prostate tumor microenvironment is tied to androgen deprivation therapy-resistant club-like cells

**DOI:** 10.1101/2024.03.25.586330

**Authors:** Antti Kiviaho, Sini K. Eerola, Heini M.L. Kallio, Maria K. Andersen, Xander Spotbeen, Alexander Giesen, Charles T.A. Parker, Sinja Taavitsainen, Olli Hantula, Mikael Marttinen, Ismaïl Hermelo, Mazlina Ismail, Elise Midtbust, Maximilian Wess, Wout Devlies, Abhibhav Sharma, Sebastian Krossa, Tomi Häkkinen, Ebrahim Afyounian, Juha Kesseli, Teemu Tolonen, Teuvo L.J. Tammela, Trond Viset, Øystein Størkersen, Guro F. Giskeødegård, Morten B. Rye, Teemu Murtola, Andrew Erickson, Leena Latonen, G. Steven Bova, Ian G. Mills, Steven Joniau, Johannes V. Swinnen, Thierry Voet, Tuomas Mirtti, Gerhardt Attard, Frank Claessens, Tapio Visakorpi, Kirsi J. Rautajoki, May-Britt Tessem, Alfonso Urbanucci, Matti Nykter

## Abstract

Prostate cancer treatment resistance is a significant challenge facing the field. Genomic and transcriptomic profiling have partially elucidated the mechanisms through which cancer cells escape treatment, but their relation toward the tumor microenvironment (TME) remains elusive. Here we present a comprehensive transcriptomic landscape of the prostate TME at multiple points in the standard treatment timeline employing single-cell RNA-sequencing and spatial transcriptomics data from 110 patients. We identify club-like cells as a key epithelial cell subtype that acts as an interface between the prostate and the immune system. Tissue areas enriched with club-like cells have depleted androgen signaling and upregulated expression of luminal progenitor cell markers. Club-like cells display a senescence-associated secretory phenotype and their presence is linked to increased polymorphonuclear myeloid-derived suppressor cell (PMN-MDSC) activity. Our results indicate that club-like cells partake in inducing myeloid inflammation previously associated with androgen deprivation therapy resistance, providing a rationale for their therapeutic targeting.
