## Supplemental Table 1 for "Immunosuppression in the prostate tumor microenvironment is tied to androgen deprivation therapy-resistant club-like cells"

### Sheet: Discovery
Patient ID	Age at prostatectomy	Gleason grade group from prostatectomy	serum PSA (ng/ml)	T-stage	Treatment before prostatectomy	Sample ID	Spots under tissue	Mean reads per spot	Median genes per spot	Median UMI counts per spot
BPH 1	nan	None	nan	None	None	V12U07-009_A1	4199	56227	2595	5907
BPH 2	nan	None	nan	None	None	V10F03-112_C1	1317	304608	2313	4589
BPH 3	nan	None	nan	None	None	V10F03-112_D1	2030	155474	2656	5663
BPH 4	nan	None	nan	None	None	V12N14-332_C1	3841	48243.7	3275	7755
TRNA 1	65	3	11.9	T1c	None	V12M21-393_A1	3937	55874.7	2894	8401
TRNA 2	62	3	12.3	T2	None	V12M21-393_C1	2148	121551	4868	18748
TRNA 3	69	3	6	T2	None	V12U07-009_C1	3391	88515.7	4160	11691
TRNA 4	61	2	8.4	T2	None	V12U07-009_B1	2047	129895	4774	15267
TRNA 5	56	2	9.9	T2a	None	V12N14-332_A1	991	253005	5549	19943
TRNA 6	66	1	6.6	T2b	None	V12N14-331_B1	4899	72900	2670	5788
TRNA 7	63	4	14.7	T2	None	V10F03-112_A1	2099	122026	2473	5480
TRNA 8	65	2	13.4	T2	None	V12M21-393_D1	740	402120	6007	23427
TRNA 9	59	1	3.5	T1c	None	V10F03-107_A1	1617	180824	2023	4106
TRNA 10	60	2	12.6	T1c	None	V10F03-112_B1	1190	367903	2313	4640
TRNA 11	55	3	9.7	T1c	None	V12N14-330_C1	4517	48088.4	3434	8600
TRNA 12	64	1	4.2	T2b	None	V12N09-306_A1	1096	190078	3978	10708
TRNA 13	64	2	10.3	T2b	None	V12M21-393_B1	1839	141251	4183	11611
TRNA 14	59	2	7.9	T3a	None	V12N14-332_B1	2254	82881.6	2528	5616
TRNA 15	63	2	7.9	T1c	None	V10F03-109_A1	1778	983572	1868	3954
TRNA 16	67	2	4.5	T2a	None	V12N09-306_B1	2738	116046	1644	3216
TRNA 17	67	2	3.8	T1c	None	V12N14-329_D1	4704	45947.6	1796	3229
NEADT 1	68	4	4.8	nan	goserelin	V12N09-306_D1	3082	77282.7	3810	11742
NEADT 2	63	2	8.1	T1c	bicalutamide	V12N09-306_C1	3143	76147.9	4301	17168
NEADT 3	55	2	22	T2b	goserelin	V12N14-331_A1	4572	63410.3	2212	4187
NEADT 4	64	2	8.3	T1c	goserelin	V12N14-331_D1	4419	63185.1	2671	5484
NEADT 5	52	1	3.64	T1c	bicalutamide	V12N14-329_A1	2845	76399.2	2826	6359
NEADT 6	62	2	7.3	T1c	goserelin	V12N14-329_C1	3906	62761.4	1981	3792
NEADT 7	71	2	6.2	T1c	bicalutamide	V12N14-329_B1	4828	64395.6	2634	5160
NEADT 8	33	2	10	T1c	goserelin	V12N14-330_B1	3621	77253.4	2092	4179
NEADT 9	56	1	3.2	T2a	bicalutamide	V12N14-330_A1	4470	73378	2749	5618
NEADT 10	66	4	6.3	T2b	bicalutamide	V12N14-331_C1	3602	59323.5	2696	6086
NEADT 11	63	2	8.1	T1c	bicalutamide	V12N14-330_D1	4401	44617.2	3047	6691
NEADT 12	70	5	10.8	T3b	degarelix + apalutamide	NEADT_12	2296	64909	2032	4230
NEADT 13	63	3	23.37	T3a	degarelix	NEADT_13	1802	70096	3718	10695
NEADT 14	57	3	7.2	T3a	degarelix	NEADT_14	2216	68969	2763	6712
NEADT 15	70	5	5.9	T3b	degarelix + apalutamide	NEADT_15	2860	59365	2279	4317
NEADT 16	68	3	33	T3a	degarelix	NEADT_16	2071	53763	2798	6536
NEADT 17	67	5	4.96	T3b	degarelix + apalutamide	NEADT_17	1525	53118	2301	4652
NEADT 18	79	4	4.8	T3b	degarelix	NEADT_18	1465	59699	1989	3862
NEADT 19	71	5	111	T4	degarelix + apalutamide	NEADT_19	1650	58783	1987	4050
NEADT 20	75	5	27	T3a	degarelix	NEADT_20	2093	50050	3533	8668
NEADT 21	70	5	6.36	T3a	degarelix + apalutamide	NEADT_21	1748	44552	2610	5677
NEADT 22	63	3	25	T3a	degarelix + apalutamide	NEADT_22	2247	59352	3041	6613
CRPC 1	nan	None	nan	nan	orchiectomy	V10F03-109_D1	578	769197	2837	8809
CRPC 2	nan	None	nan	nan	orchiectomy	V10F03-109_B1	1395	1.25802e+06	2159	6975
CRPC 3	nan	None	nan	nan	LHRH + bicalutamide	V12N14-332_D1	1818	110412	3284	8685
CRPC 4	nan	None	nan	nan	orchiectomy	V12U07-009_D1	1586	154918	1054	1656
CRPC 5	nan	None	nan	nan	LHRH	V10F03-109_C1	945	312819	2266	4712

### Sheet: Validation
Patient ID	Status	Age	Gleason grade group from prostatectomy	T-stage	Pre-operation PSA (ng/ml)	Time to recurrence (months)	Latest PSA measurement post-prostatectomy (months)	Sample ID	Intended sampling location	Actual sampling location	Spots under tissue	Mean reads per spot	Median genes per spot	Median UMI counts per spot
P04	Control	63	2	T2c	10	no recurrence	171	V19S23_106_C1	Cancer	Cancer_GG1	704	115981	4102	14674
				T2c	10	X	171	V19S23_002_A1	Normal	Normal	712	135443	4728	16079
				T2c	10	X	171	V19S23_107_C1	Cancer	Cancer_GG2	627	203816	3980	12489
				T2c	10	X	171	V19S23_108_A1	Field effect	Normal_field	603	183144	4182	12451
P06	Control	56	2	nan	9.6	no recurrence	105	V19S23_106_D1	Normal	Normal	590	172044	4904	17316
P06	Control	56	2	nan	9.6	X	105	V19S23_002_B1	Cancer	Cancer_GG2	603	160222	4705	17083
P06	Control	56	2	nan	9.6	X	105	V19S23_107_D1	Field effect	Normal_field	743	115671	2781	7085
P06	Control	56	2	nan	9.6	X	105	V19S23_108_B1	Cancer	Cancer_GG1	663	175593	3436	10453
P07	Relapse	59	2	T3b	12.8	37	107	V19S23_106_A1	Cancer	Cancer_GG1	585	197024	5633	25153
P07	Relapse	59	2	T3b	12.8	37	107	V19S23_002_C1	Field effect	Cancer_GG1	527	184039	5429	19878
P07	Relapse	59	2	T3b	12.8	37	107	V19S23_107_A1	Cancer	Cancer_GG2	638	141510	3956	11881
P07	Relapse	59	2	T3b	12.8	37	107	V19S23_108_C1	Normal	Normal	1078	92951	2614	6664
P08	Relapse	57	5	T3a	11	continuous progression	141	V19S23_106_B1	Field effect	Normal_field	637	157336	3376	9811
P08	Relapse	57	5	T3a	11	0	141	V19S23_002_D1	Cancer	Cancer_GG3	601	153881	3998	13043
P08	Relapse	57	5	T3a	11	0	141	V19S23_107_B1	Normal	Normal	669	153560	3332	9288
P08	Relapse	57	5	T3a	11	0	141	V19S23_108_D1	Cancer	Cancer_GG3	638	150662	3183	9418
P22	Relapse	53	4	T3a	32.5	continuous progression	58	V10A20_008_A1	Cancer	Cancer_GG4	681	189224	4609	18613
P22	Relapse	53	4	T3a	32.5	0	58	V10A20_011_D1	Cancer	Cancer_GG4	698	199246	4454	16366
P22	Relapse	53	4	T3a	32.5	0	58	V10A20_007_C1	Field effect	Cancer_GG4	718	186200	2254	5198
P22	Relapse	53	4	T3a	32.5	0	58	V10A20_009_B1	Normal	Normal	766	161128	2710	7477
P27	Relapse	73	5	T3b	16.3	continuous progression	61	V10A20_008_D1	Field effect	Cancer_GG5	756	169688	2766	7790
P27	Relapse	73	5	T3b	16.3	0	61	V10A20_011_A1	Cancer	Cancer_GG4	662	191225	4194	16920
P27	Relapse	73	5	T3b	16.3	0	61	V10A20_007_B1	Cancer	Cancer_GG5	792	162615	2686	7445
P27	Relapse	73	5	T3b	16.3	0	61	V10A20_009_C1	Cancer	Cancer_GG5	761	149431	3597	11524
P28	Control	63	3	T2c	22.3	no recurrence	140	V10A20_008_C1	Normal	Normal	759	187307	4150	13489
P28	Control	63	3	T2c	22.3	X	140	V10A20_011_B1	Field effect	Cancer_GG1	696	215220	4651	16064
P28	Control	63	3	T2c	22.3	X	140	V10A20_007_A1	Cancer	Cancer_GG5	659	194208	3374	10115
P28	Control	63	3	T2c	22.3	X	140	V10A20_009_D1	Cancer	Cancer_GG2	759	209772	3441	9914
P30	Relapse	53	3	T2c	45.9	continuous progression	82	V10A20_008_B1	Cancer	Cancer_GG2	718	210585	4011	13924
P30	Relapse	53	3	T2c	45.9	0	82	V10A20_011_C1	Cancer	Cancer_GG5	715	182543	3914	13268
P30	Relapse	53	3	T2c	45.9	0	82	V10A20_007_D1	Normal	Normal	705	177069	3337	9675
P30	Relapse	53	3	T2c	45.9	0	82	V10A20_009_A1	Field effect	Cancer_GG1	761	167684	3849	11679
