## Supplemental Table 3 for "Immunosuppression in the prostate tumor microenvironment is tied to androgen deprivation therapy-resistant club-like cells"

### Sheet: all
	sum	mean	min	25%	50%	75%	max	std	count
fibroblast	672256	5.4	0	1.2	3.9	7.9	78.2	5.7	123404
muscle	661258	5.4	0	0.3	2.5	7.8	96.4	7.3	123404
luminal epithelium	530567	4.3	0	0	0.4	5.1	338.6	9.5	123404
tumor	503794	4.1	0	0	0.7	5.5	134.6	7	123404
basal epithelium	227174	1.8	0	0.1	0.3	1.9	109.7	3.8	123404
club_interferon response epithelium	193058	1.6	0	0	0.1	0.7	156.3	4.8	123404
T cells	97078.3	0.8	0	0.1	0.2	0.5	92.1	2.5	123404
B cells	80682.5	0.7	0	0.1	0.2	0.5	108.9	2	123404
stress response fibroblasts	55401.2	0.4	0	0	0.1	0.4	25.3	1	123404
ILC	48842.3	0.4	0	0	0.1	0.3	37.6	1.1	123404
angiogenic endothelium	44982.8	0.4	0	0	0.1	0.3	20.1	0.8	123404
Macrophages	44816.3	0.4	0	0	0.1	0.4	49.7	0.9	123404
capillary venous endothelium	40104.7	0.3	0	0	0.1	0.2	27.2	1	123404
stress signaling epithelium	39107.5	0.3	0	0	0	0.2	29.1	0.9	123404
DC	27503.5	0.2	0	0	0.1	0.2	18.7	0.6	123404
chaperone response endothelium	19435.2	0.2	0	0	0	0.1	11.3	0.4	123404
Neuronal	16227.5	0.1	0	0	0.1	0.2	22.5	0.3	123404
chaperone response fibroblasts	15208.3	0.1	0	0	0.1	0.1	4.1	0.2	123404
FOSL1 related epithelium	11353	0.1	0	0	0	0.1	16.4	0.3	123404
cycling epithelium 1	10367.8	0.1	0	0	0	0.1	7.3	0.2	123404
Mast cells	9565.2	0.1	0	0	0	0.1	2.4	0.1	123404
Plasma cells	9270.6	0.1	0	0	0	0.1	14	0.2	123404
sensescent epithelium	9111	0.1	0	0	0	0	25.7	0.3	123404
Monocytes	8480.3	0.1	0	0	0	0.1	4.8	0.1	123404
cycling epithelium 2	6679.5	0.1	0	0	0	0	9.2	0.2	123404
chaperone response epithelium	3705.3	0	0	0	0	0	9.7	0.1	123404

### Sheet: BPH
	sum	mean	min	25%	50%	75%	max	std	count
fibroblast	87373.6	7.7	0	3.9	7.7	10.9	31.9	4.8	11326
muscle	86585.5	7.6	0	2	5.8	12.1	34.7	6.7	11326
luminal epithelium	23218.1	2	0	0	0	1.3	129.6	5.4	11326
basal epithelium	18033	1.6	0	0.2	0.4	1.7	109.7	3.7	11326
club_interferon response epithelium	14512.8	1.3	0	0	0.1	0.2	91.9	4.8	11326
T cells	13251	1.2	0	0.1	0.3	0.9	92.1	3.5	11326
B cells	11460.1	1	0	0.2	0.3	0.8	108.9	3	11326
tumor	10008.4	0.9	0	0	0.1	1.1	42.2	2.1	11326
stress response fibroblasts	6550.6	0.6	0	0.1	0.1	0.4	20.3	1.4	11326
ILC	6500	0.6	0	0.1	0.2	0.5	37.6	1.5	11326
angiogenic endothelium	6344.6	0.6	0	0.1	0.2	0.4	20.1	1.3	11326
Macrophages	5404.4	0.5	0	0.1	0.2	0.6	43.7	1.1	11326
capillary venous endothelium	5387.8	0.5	0	0	0.1	0.2	21.9	1.3	11326
DC	4237.8	0.4	0	0	0.1	0.4	18.7	0.9	11326
chaperone response endothelium	2679.2	0.2	0	0	0.1	0.2	9	0.6	11326
Neuronal	1806.2	0.2	0	0.1	0.1	0.2	2.3	0.1	11326
stress signaling epithelium	1795.8	0.2	0	0	0	0.1	10.6	0.5	11326
chaperone response fibroblasts	1381.9	0.1	0	0	0.1	0.1	3.3	0.2	11326
Mast cells	1264.2	0.1	0	0	0.1	0.1	2.4	0.1	11326
Monocytes	1079.7	0.1	0	0	0	0.1	3.7	0.2	11326
cycling epithelium 1	959.6	0.1	0	0	0	0.1	4.2	0.2	11326
Plasma cells	899.5	0.1	0	0	0	0.1	8.7	0.2	11326
FOSL1 related epithelium	665.4	0.1	0	0	0	0	16.4	0.3	11326
sensescent epithelium	499.3	0	0	0	0	0	10	0.2	11326
cycling epithelium 2	488.3	0	0	0	0	0	2.9	0.1	11326
chaperone response epithelium	123.2	0	0	0	0	0	1.3	0	11326

### Sheet: TRNA
	sum	mean	min	25%	50%	75%	max	std	count
luminal epithelium	310638	7.4	0	0.2	4.2	10.8	338.6	11	41748
tumor	237988	5.7	0	0	1.1	8.5	134.6	9	41748
fibroblast	214516	5.1	0	0.8	2.9	6.9	78.2	6.5	41748
muscle	208427	5	0	0.1	1.5	6.2	96.3	8.3	41748
club_interferon response epithelium	61025.6	1.5	0	0	0.1	0.4	156.3	5.2	41748
basal epithelium	40793.1	1	0	0	0.1	0.6	87.2	2.6	41748
T cells	23504.7	0.6	0	0	0.1	0.4	80.1	2.2	41748
stress response fibroblasts	19904.5	0.5	0	0	0.1	0.4	25.3	1.1	41748
B cells	18713.7	0.4	0	0	0.1	0.4	61.4	1.6	41748
angiogenic endothelium	16028.1	0.4	0	0	0.1	0.4	19.2	0.8	41748
capillary venous endothelium	14275	0.3	0	0	0	0.2	26.9	1	41748
Macrophages	13364.5	0.3	0	0	0.1	0.3	41.4	0.8	41748
ILC	12869.9	0.3	0	0	0.1	0.3	29.1	0.9	41748
stress signaling epithelium	10771.5	0.3	0	0	0	0.2	21.9	0.8	41748
DC	7065.4	0.2	0	0	0	0.1	13.9	0.5	41748
chaperone response endothelium	6864	0.2	0	0	0	0.1	11.3	0.4	41748
Neuronal	5800.2	0.1	0	0	0.1	0.2	22.5	0.3	41748
chaperone response fibroblasts	5618.8	0.1	0	0	0.1	0.1	4.1	0.2	41748
FOSL1 related epithelium	3532.9	0.1	0	0	0	0.1	10.9	0.3	41748
Plasma cells	3272.3	0.1	0	0	0	0.1	14	0.2	41748
Mast cells	3191.1	0.1	0	0	0	0.1	2.3	0.1	41748
cycling epithelium 1	2976	0.1	0	0	0	0.1	4.6	0.1	41748
Monocytes	2882.2	0.1	0	0	0	0.1	4.8	0.2	41748
sensescent epithelium	2169.6	0.1	0	0	0	0	12.6	0.2	41748
chaperone response epithelium	1727.5	0	0	0	0	0	4.4	0.1	41748
cycling epithelium 2	1531.7	0	0	0	0	0	6.5	0.1	41748

### Sheet: NEADT
	sum	mean	min	25%	50%	75%	max	std	count
muscle	344826	5.4	0	0.5	2.9	8.1	96.4	6.6	64085
fibroblast	342904	5.4	0	1.5	4.1	7.7	60.4	5.1	64085
tumor	220081	3.4	0	0	0.8	4.8	103	5.5	64085
luminal epithelium	179435	2.8	0	0	0.1	2.3	283.7	8.6	64085
basal epithelium	163277	2.5	0	0.1	0.5	3.2	95.5	4.5	64085
club_interferon response epithelium	113217	1.8	0	0	0.1	1.3	148.8	4.6	64085
T cells	57122.8	0.9	0	0.1	0.2	0.6	74.3	2.6	64085
B cells	47846	0.7	0	0.1	0.3	0.6	71.3	2.1	64085
ILC	27922.4	0.4	0	0.1	0.1	0.4	31.3	1.2	64085
stress response fibroblasts	27557.3	0.4	0	0.1	0.1	0.4	24.3	0.9	64085
stress signaling epithelium	25753.3	0.4	0	0	0.1	0.3	29.1	1	64085
Macrophages	24624.8	0.4	0	0	0.1	0.4	49.7	1	64085
angiogenic endothelium	20854.4	0.3	0	0.1	0.1	0.3	13.1	0.7	64085
capillary venous endothelium	19436.7	0.3	0	0	0.1	0.2	27.2	0.9	64085
DC	15417.5	0.2	0	0	0.1	0.2	16.8	0.6	64085
chaperone response endothelium	9344.2	0.1	0	0	0	0.1	8.5	0.4	64085
Neuronal	8104.8	0.1	0	0	0.1	0.2	19	0.3	64085
chaperone response fibroblasts	7802	0.1	0	0	0.1	0.1	3.6	0.2	64085
FOSL1 related epithelium	6932.1	0.1	0	0	0	0.1	14.2	0.3	64085
sensescent epithelium	6171.2	0.1	0	0	0	0.1	25.7	0.4	64085
cycling epithelium 1	5386.8	0.1	0	0	0	0.1	7.3	0.2	64085
Mast cells	4804.9	0.1	0	0	0	0.1	2.2	0.1	64085
Plasma cells	4763.5	0.1	0	0	0	0.1	8.2	0.2	64085
cycling epithelium 2	4445.6	0.1	0	0	0	0.1	9.2	0.2	64085
Monocytes	4298.9	0.1	0	0	0	0.1	4.2	0.1	64085
chaperone response epithelium	1715.4	0	0	0	0	0	9.7	0.1	64085

### Sheet: CRPC
	sum	mean	min	25%	50%	75%	max	std	count
tumor	35715.7	5.7	0	0	2.1	9	89.9	8.3	6245
fibroblast	27462	4.4	0	0.6	2.4	6	49.6	5.6	6245
muscle	21419.3	3.4	0	0	0.5	3.3	53.9	6.5	6245
luminal epithelium	17276	2.8	0	0	0	1.4	59.4	6.6	6245
basal epithelium	5070.9	0.8	0	0	0.2	0.7	43.8	2	6245
club_interferon response epithelium	4302.1	0.7	0	0	0.1	0.2	66.8	2.4	6245
T cells	3199.8	0.5	0	0	0.1	0.3	23.3	1.5	6245
B cells	2662.7	0.4	0	0	0.1	0.3	15.7	1.1	6245
angiogenic endothelium	1755.7	0.3	0	0	0.1	0.2	14.2	0.8	6245
ILC	1550.1	0.2	0	0	0.1	0.2	7.3	0.6	6245
Macrophages	1422.6	0.2	0	0	0.1	0.3	28.7	0.6	6245
stress response fibroblasts	1388.8	0.2	0	0	0.1	0.2	18.4	0.6	6245
cycling epithelium 1	1045.3	0.2	0	0	0	0.1	3.4	0.4	6245
capillary venous endothelium	1005.2	0.2	0	0	0	0.1	23.8	0.7	6245
stress signaling epithelium	786.8	0.1	0	0	0	0.1	12.8	0.4	6245
DC	782.8	0.1	0	0	0	0.1	4.9	0.3	6245
chaperone response endothelium	547.8	0.1	0	0	0	0.1	9.9	0.3	6245
Neuronal	516.3	0.1	0	0	0	0.1	8.7	0.2	6245
chaperone response fibroblasts	405.6	0.1	0	0	0	0.1	3.1	0.1	6245
Plasma cells	335.4	0.1	0	0	0	0.1	3.3	0.1	6245
Mast cells	305	0	0	0	0	0	1	0.1	6245
sensescent epithelium	270.8	0	0	0	0	0	9.4	0.3	6245
FOSL1 related epithelium	222.7	0	0	0	0	0	5.4	0.1	6245
Monocytes	219.4	0	0	0	0	0	1.5	0.1	6245
cycling epithelium 2	213.8	0	0	0	0	0	4.5	0.1	6245
chaperone response epithelium	139.2	0	0	0	0	0	2.3	0.1	6245
