## Supplemental Table 8 for "Immunosuppression in the prostate tumor microenvironment is tied to androgen deprivation therapy-resistant club-like cells"

### Sheet: club_as_source
ligand	receptor	interaction	active_in	n_interfaces_with_club	overrep_test_adj_pval
EFNA1	EPHA3	Fibroblast	0.941176	34	3.71439e-09
CXCL2	DPP4	Luminal epithelium	0.75	36	5.71608e-08
EDN2	EDNRA	Fibroblast	0.823529	34	6.81248e-06
EDN1	EDNRA	Fibroblast	0.823529	34	1.83714e-05
ICAM1	EZR	Luminal epithelium	0.416667	36	2.0259e-05
NECTIN4	TIGIT	Immune	0.708333	24	2.14067e-05
EFNA1	EPHA3	Muscle	0.884615	26	2.90757e-05
DKK1	KREMEN1	Luminal epithelium	0.555556	36	0.000126812
EFNA1	EPHA7	Fibroblast	0.764706	34	0.000220359
EDN1	EDNRA	Muscle	0.807692	26	0.000949361
CCL20	CCR6	Immune	0.583333	24	0.0022365
SPP1	ITGA8	Muscle	0.615385	26	0.00225432
EFNA1	EPHA4	Muscle	0.692308	26	0.00452389
SPP1	ITGA5	Muscle	0.615385	26	0.0091073
EDN2	EDNRA	Muscle	0.730769	26	0.0102117
SECTM1	CD7	Immune	0.458333	24	0.0106412
EDN2	EDNRB	Fibroblast	0.617647	34	0.0181079
CXCL2	ACKR1	Fibroblast	0.617647	34	0.0227063
EDN2	EDNRB	Muscle	0.653846	26	0.0250462
ICAM1	ITGAL	Immune	0.541667	24	0.0306196
EFNA1	EPHA4	Fibroblast	0.588235	34	0.0310708
EDN1	EDNRB	Fibroblast	0.558824	34	0.0439796
SPP1	ITGA9	Muscle	0.5	26	0.0439796
CXCL1	CXCR2	Basal epithelium	0.285714	28	0.0460737
BMP2	BMPR1A	Muscle	0.461538	26	0.0564577
TNFSF15	TNFRSF25	Immune	0.583333	24	0.0575417
EFNA1	EPHA6	Tumor	0.269231	26	0.0575417
TNFSF10	TNFRSF10C	Fibroblast	0.382353	34	0.0588961
CXCL8	ACKR1	Fibroblast	0.5	34	0.059838
NECTIN4	TIGIT	Fibroblast	0.441176	34	0.0697043
LAMC2	ITGB4	Basal epithelium	0.285714	28	0.109552
ICAM1	ITGB2	Immune	0.416667	24	0.109552
TF	TFRC	Immune	0.25	24	0.109552
EDN1	EDNRB	Muscle	0.576923	26	0.12089
HLA-F	LILRB1	Fibroblast	0.235294	34	0.127644
TFRC	SLC9A1	Fibroblast	0.382353	34	0.136893
MUC1	SRC	Luminal epithelium	0.583333	36	0.136893
CXCL8	MMP9	Immune	0.416667	24	0.136893
DEFB1	CCR6	Immune	0.416667	24	0.136893
TNFSF10	TNFRSF11B	Muscle	0.384615	26	0.136893
CXCL1	ACKR1	Fibroblast	0.558824	34	0.136893
TNFSF10	TNFRSF10A	Immune	0.458333	24	0.137756
EDN1	ECE1	Luminal epithelium	0.388889	36	0.167977
DKK1	WNT6	Basal epithelium	0.428571	28	0.177237
CXCL6	CXCR2	Basal epithelium	0.214286	28	0.183324
CXCL6	ACKR1	Immune	0.458333	24	0.185156
SPP1	ITGAV	Muscle	0.307692	26	0.198901
EFNA1	EPHA7	Muscle	0.615385	26	0.198901
EFNA1	EPHA2	Immune	0.375	24	0.199955
EFNA1	EPHB1	Fibroblast	0.323529	34	0.199955
CXCL6	ACKR1	Fibroblast	0.411765	34	0.201136
CCL2	ACKR1	Fibroblast	0.411765	34	0.220065
EFNA1	EPHA1	Immune	0.458333	24	0.220065
DKK1	LRP5	Luminal epithelium	0.361111	36	0.220065
CXCL5	ACKR1	Fibroblast	0.323529	34	0.220065
EFNA1	EPHB1	Muscle	0.346154	26	0.220065
TNFSF15	TNFRSF25	Fibroblast	0.470588	34	0.220065
CXCL8	CXCR2	Basal epithelium	0.214286	28	0.220065
SPP1	ITGA8	Fibroblast	0.411765	34	0.264743
SPP1	ITGA5	Fibroblast	0.441176	34	0.282433
SPP1	ITGA9	Fibroblast	0.382353	34	0.282433
BMP2	BMPR2	Muscle	0.384615	26	0.297892
HBEGF	ERBB4	Luminal epithelium	0.222222	36	0.297892
LAMB3	ITGB4	Fibroblast	0.352941	34	0.297892
ANXA2	PLAT	Fibroblast	0.529412	34	0.299826
CXCL2	DPP4	Tumor	0.461538	26	0.307311
CXCL2	CXCR2	Basal epithelium	0.214286	28	0.307888
DKK1	LRP6	Fibroblast	0.382353	34	0.307888
EFNA1	EPHB1	Immune	0.333333	24	0.307888
CXCL2	ACKR1	Immune	0.541667	24	0.31434
TNFSF10	CASP8	Immune	0.583333	24	0.31434
SAA1	FPR2	Immune	0.0833333	24	0.31434
CXCL8	ACKR1	Immune	0.458333	24	0.31434
BMP2	ACVR2B	Basal epithelium	0.321429	28	0.31504
CCL2	CCR10	Muscle	0.461538	26	0.31504
SPP1	CD44	Immune	0.333333	24	0.319475
CCL2	ACKR2	Luminal epithelium	0.222222	36	0.319475
CXCL5	ACKR1	Immune	0.333333	24	0.319475
CXCL1	ACKR1	Immune	0.541667	24	0.321596
CXCL5	CXCR2	Basal epithelium	0.142857	28	0.324215
SPP1	ITGA5	Immune	0.458333	24	0.326559
ICAM1	ITGAM	Tumor	0.307692	26	0.338538
DKK1	WNT6	Luminal epithelium	0.361111	36	0.339717
HBEGF	EGFR	Tumor	0.269231	26	0.351041
LAMB3	ITGB4	Luminal epithelium	0.333333	36	0.351041
DKK1	WNT3A	Luminal epithelium	0.222222	36	0.369754
CX3CL1	CX3CR1	Basal epithelium	0.285714	28	0.402837
EFNA1	EPHA1	Fibroblast	0.382353	34	0.409447
EFNA1	EPHA2	Fibroblast	0.294118	34	0.442653
CCL2	CCR1	Fibroblast	0.294118	34	0.442653
HBEGF	ERBB4	Basal epithelium	0.214286	28	0.468015
HBEGF	EGFR	Basal epithelium	0.25	28	0.468015
CCL2	CCR10	Fibroblast	0.411765	34	0.477208
BMP2	ACVR2B	Luminal epithelium	0.277778	36	0.501741
TNFSF10	TNFRSF10B	Immune	0.375	24	0.535224
TNFSF10	TNFRSF10B	Basal epithelium	0.357143	28	0.601402
SECTM1	CD7	Muscle	0.269231	26	0.609226
DKK1	WNT3A	Basal epithelium	0.214286	28	0.619937
DKK1	LRP5	Basal epithelium	0.321429	28	0.619937
CCL2	CCR2	Fibroblast	0.352941	34	0.619937
BMP2	BMPR1A	Luminal epithelium	0.305556	36	0.619937
CXCL3	CXCR2	Luminal epithelium	0.138889	36	0.619937
DKK1	KREMEN2	Basal epithelium	0.285714	28	0.633621
CXCL5	CXCR2	Immune	0.125	24	0.633621
DEFB1	CCR6	Fibroblast	0.294118	34	0.633621
TNFSF10	TNFRSF10A	Tumor	0.346154	26	0.658817
EFNA1	EPHA5	Fibroblast	0.205882	34	0.669915
CXCL3	CXCR2	Basal epithelium	0.142857	28	0.712561
DKK1	LRP6	Muscle	0.346154	26	0.716563
TFRC	SLC9A1	Muscle	0.307692	26	0.716563
CCL2	CCR5	Fibroblast	0.323529	34	0.72025
TNFSF10	TNFRSF11B	Fibroblast	0.264706	34	0.747626
TNFSF10	TNFRSF10D	Muscle	0.346154	26	0.768987
TNFSF10	CASP8	Basal epithelium	0.5	28	0.768987
EFNA1	EPHA8	Fibroblast	0.0294118	34	0.774813
ICAM1	EZR	Tumor	0.192308	26	0.833848
CXCL8	CXCR2	Luminal epithelium	0.138889	36	0.83483
BMP2	BMPR2	Fibroblast	0.294118	34	0.839502
CCL2	CCR1	Muscle	0.269231	26	0.839502
CCL2	CCR10	Tumor	0.384615	26	0.873165
TNFSF10	TNFRSF10D	Immune	0.333333	24	0.952883
TFRC	TF	Muscle	0.115385	26	0.965872
CX3CL1	CX3CR1	Tumor	0.230769	26	0.986341
HBEGF	EGFR	Luminal epithelium	0.194444	36	0.986341
CXCL8	MMP9	Fibroblast	0.264706	34	0.986341
EFNA1	EPHA5	Tumor	0.192308	26	0.986341
BMP2	BMPR1A	Basal epithelium	0.285714	28	0.986341
CCL2	CCR1	Luminal epithelium	0.166667	36	1
CCL2	CCR1	Immune	0.208333	24	1
CCL2	ACKR2	Immune	0.0416667	24	1
CCL2	CCR10	Luminal epithelium	0.166667	36	1
CCL2	CCR10	Basal epithelium	0.178571	28	1
CCL2	CCR10	Immune	0.25	24	1
CCL2	CCR2	Tumor	0.269231	26	1
CCL2	CCR2	Luminal epithelium	0.305556	36	1
CCL2	CCR2	Basal epithelium	0.142857	28	1
CCL2	CCR2	Immune	0.25	24	1
CCL2	CCR2	Muscle	0.230769	26	1
CCL2	CCR5	Tumor	0.269231	26	1
CCL2	ACKR2	Fibroblast	0.0882353	34	1
CCL2	ACKR2	Basal epithelium	0.107143	28	1
CCL2	CCR5	Basal epithelium	0.178571	28	1
BMP2	BMPR1A	Immune	0.0416667	24	1
CCL2	CCR1	Tumor	0.115385	26	1
CCL2	ACKR4	Muscle	0.0384615	26	1
EDN2	EDNRB	Immune	0.291667	24	1
CCL2	ACKR4	Immune	0.0833333	24	1
EDN2	EDNRA	Tumor	0.269231	26	1
EDN2	EDNRA	Luminal epithelium	0.111111	36	1
EDN2	EDNRA	Basal epithelium	0.214286	28	1
EDN2	EDNRA	Immune	0.291667	24	1
EDN2	EDNRB	Tumor	0.269231	26	1
EDN2	EDNRB	Luminal epithelium	0.138889	36	1
EDN2	EDNRB	Basal epithelium	0.214286	28	1
ANXA2	PLAT	Luminal epithelium	0.333333	36	1
TNFSF15	TNFRSF6B	Fibroblast	0.117647	34	1
CXCL6	CXCR2	Tumor	0.0769231	26	1
CXCL6	ACKR1	Basal epithelium	0.142857	28	1
EFNA1	EPHA7	Tumor	0.269231	26	1
CCL2	CCR1	Basal epithelium	0.107143	28	1
CCL2	ACKR2	Muscle	0.115385	26	1
CCL2	ACKR4	Tumor	0.0769231	26	1
CCL2	ACKR4	Luminal epithelium	0.0555556	36	1
CCL2	ACKR4	Basal epithelium	0	28	1
CCL2	ACKR4	Fibroblast	0.0588235	34	1
ANXA2	PLAT	Basal epithelium	0.428571	28	1
BMP2	BMPR2	Luminal epithelium	0.277778	36	1
ANXA2	PLAT	Muscle	0.307692	26	1
CXCL2	CXCR2	Fibroblast	0.0588235	34	1
CXCL2	CXCR2	Muscle	0	26	1
CXCL2	DPP4	Basal epithelium	0.178571	28	1
CXCL2	DPP4	Immune	0.125	24	1
CXCL2	DPP4	Fibroblast	0.0882353	34	1
CXCL2	DPP4	Muscle	0.0769231	26	1
CXCL3	CXCR2	Tumor	0.0769231	26	1
CXCL2	CXCR2	Immune	0.125	24	1
CXCL3	CXCR2	Immune	0.125	24	1
CXCL2	CXCR2	Tumor	0.115385	26	1
CXCL5	ACKR1	Tumor	0.115385	26	1
CXCL5	ACKR1	Luminal epithelium	0.0833333	36	1
CXCL5	ACKR1	Basal epithelium	0.107143	28	1
CXCL5	ACKR1	Muscle	0.192308	26	1
CXCL5	CXCR2	Tumor	0.0384615	26	1
CXCL5	CXCR2	Luminal epithelium	0.0555556	36	1
CXCL3	CXCR2	Muscle	0	26	1
CXCL3	CXCR2	Fibroblast	0	34	1
CXCL6	ACKR1	Luminal epithelium	0.166667	36	1
CCL2	CCR5	Immune	0.291667	24	1
BMP2	ACVR2B	Tumor	0.153846	26	1
BMP2	ACVR2B	Immune	0.125	24	1
BMP2	ACVR2B	Fibroblast	0.0588235	34	1
BMP2	ACVR2B	Muscle	0.192308	26	1
BMP2	BMPR1A	Tumor	0.0769231	26	1
BMP2	BMPR1A	Fibroblast	0.147059	34	1
CCL2	ACKR2	Tumor	0.153846	26	1
BMP2	BMPR2	Tumor	0	26	1
EFNA1	EPHA1	Tumor	0.192308	26	1
BMP2	BMPR2	Basal epithelium	0.285714	28	1
BMP2	BMPR2	Immune	0.0833333	24	1
CCL2	ACKR1	Tumor	0.307692	26	1
CCL2	ACKR1	Luminal epithelium	0.194444	36	1
CCL2	ACKR1	Basal epithelium	0.142857	28	1
CCL2	ACKR1	Immune	0.25	24	1
CCL2	ACKR1	Muscle	0.269231	26	1
CCL2	CCR5	Luminal epithelium	0.138889	36	1
ANXA2	PLAT	Immune	0.333333	24	1
EDN1	EDNRB	Immune	0.291667	24	1
DKK1	WNT3A	Muscle	0.0769231	26	1
EDN1	EDNRB	Tumor	0.153846	26	1
DKK1	KREMEN1	Basal epithelium	0.25	28	1
DKK1	WNT6	Muscle	0.269231	26	1
CXCL8	CXCR2	Immune	0.0833333	24	1
CXCL6	CXCR2	Luminal epithelium	0.0833333	36	1
CXCL6	CXCR2	Immune	0.125	24	1
CXCL6	CXCR2	Fibroblast	0.0294118	34	1
CXCL6	CXCR2	Muscle	0	26	1
DKK1	KREMEN1	Fibroblast	0.0882353	34	1
CXCL8	ACKR1	Tumor	0.230769	26	1
CXCL8	ACKR1	Basal epithelium	0.142857	28	1
CXCL8	ACKR1	Muscle	0.307692	26	1
CXCL8	CXCR2	Tumor	0.0769231	26	1
CXCL8	CXCR2	Fibroblast	0.0294118	34	1
DKK1	KREMEN1	Tumor	0.153846	26	1
CXCL8	CXCR2	Muscle	0	26	1
CXCL8	MMP9	Tumor	0.115385	26	1
CXCL8	ACKR1	Luminal epithelium	0.138889	36	1
DKK1	WNT6	Immune	0.166667	24	1
DKK1	WNT6	Tumor	0.0769231	26	1
CXCL5	CXCR2	Fibroblast	0	34	1
DKK1	KREMEN1	Muscle	0.153846	26	1
DKK1	KREMEN2	Tumor	0.230769	26	1
DKK1	KREMEN2	Luminal epithelium	0.222222	36	1
DKK1	KREMEN2	Immune	0.208333	24	1
DKK1	KREMEN2	Fibroblast	0.117647	34	1
DKK1	KREMEN2	Muscle	0.115385	26	1
DKK1	LRP5	Tumor	0.192308	26	1
DKK1	LRP5	Immune	0.0416667	24	1
DKK1	LRP5	Fibroblast	0.147059	34	1
DKK1	LRP6	Tumor	0.192308	26	1
DKK1	KREMEN1	Immune	0.125	24	1
DKK1	LRP6	Luminal epithelium	0.25	36	1
DKK1	LRP6	Basal epithelium	0.142857	28	1
DKK1	LRP6	Immune	0.166667	24	1
DKK1	WNT3A	Tumor	0.0384615	26	1
DKK1	WNT3A	Immune	0.166667	24	1
DKK1	WNT3A	Fibroblast	0.0588235	34	1
CXCL8	MMP9	Luminal epithelium	0.194444	36	1
CXCL8	MMP9	Basal epithelium	0.107143	28	1
CXCL8	MMP9	Muscle	0.192308	26	1
DEFB1	CCR6	Tumor	0.115385	26	1
EFNA1	EPHA5	Immune	0.166667	24	1
EFNA1	EPHA5	Muscle	0.153846	26	1
EFNA1	EPHA6	Luminal epithelium	0.0277778	36	1
EFNA1	EPHA6	Basal epithelium	0.0714286	28	1
EFNA1	EPHA6	Immune	0.0833333	24	1
EFNA1	EPHA6	Fibroblast	0.0882353	34	1
EFNA1	EPHA1	Muscle	0.269231	26	1
EFNA1	EPHA1	Luminal epithelium	0.0555556	36	1
EDN1	ECE1	Basal epithelium	0.285714	28	1
EDN1	EDNRB	Basal epithelium	0.25	28	1
EDN1	ECE1	Immune	0.166667	24	1
EDN1	ECE1	Fibroblast	0.176471	34	1
EDN1	ECE1	Muscle	0.115385	26	1
EDN1	EDNRA	Tumor	0.115385	26	1
EDN1	EDNRA	Luminal epithelium	0.138889	36	1
EDN1	EDNRA	Basal epithelium	0.357143	28	1
EDN1	EDNRA	Immune	0.291667	24	1
EFNA1	EPHA5	Basal epithelium	0.107143	28	1
EDN1	EDNRB	Luminal epithelium	0.166667	36	1
EFNA1	EPHA5	Luminal epithelium	0.0277778	36	1
EFNA1	EPHA1	Basal epithelium	0.321429	28	1
DEFB1	CCR6	Luminal epithelium	0.111111	36	1
DEFB1	CCR6	Basal epithelium	0.107143	28	1
DEFB1	CCR6	Muscle	0.269231	26	1
DKK1	WNT6	Fibroblast	0.147059	34	1
EDN1	ECE1	Tumor	0.230769	26	1
CXCL6	ACKR1	Muscle	0.153846	26	1
EFNA1	EPHA4	Luminal epithelium	0.0555556	36	1
EFNA1	EPHA2	Tumor	0.0769231	26	1
EFNA1	EPHA2	Luminal epithelium	0.0555556	36	1
EFNA1	EPHA2	Basal epithelium	0.214286	28	1
EFNA1	EPHA2	Muscle	0.192308	26	1
EFNA1	EPHA3	Tumor	0.115385	26	1
EFNA1	EPHA3	Luminal epithelium	0	36	1
EFNA1	EPHA3	Basal epithelium	0.214286	28	1
EFNA1	EPHA3	Immune	0.5	24	1
EFNA1	EPHA4	Tumor	0.269231	26	1
EFNA1	EPHA4	Basal epithelium	0.214286	28	1
EFNA1	EPHA4	Immune	0.333333	24	1
CXCL5	CXCR2	Muscle	0	26	1
SAA1	FPR2	Fibroblast	0	34	1
CXCL2	CXCR2	Luminal epithelium	0.111111	36	1
HBEGF	EGFR	Immune	0	24	1
HBEGF	EGFR	Fibroblast	0.147059	34	1
TNFSF10	TNFRSF11B	Tumor	0.115385	26	1
HBEGF	EGFR	Muscle	0	26	1
HBEGF	ERBB4	Tumor	0.0769231	26	1
TNFSF10	TNFRSF10D	Fibroblast	0.264706	34	1
HBEGF	ERBB4	Immune	0.0416667	24	1
TNFSF10	TNFRSF11B	Luminal epithelium	0.0555556	36	1
HBEGF	ERBB4	Fibroblast	0.0588235	34	1
TNFSF10	TNFRSF10D	Basal epithelium	0.25	28	1
TNFSF10	TNFRSF10D	Luminal epithelium	0.194444	36	1
HLA-F	LILRB1	Luminal epithelium	0.111111	36	1
HLA-F	LILRB1	Basal epithelium	0.0714286	28	1
TNFSF10	TNFRSF11B	Immune	0.25	24	1
TNFSF15	TNFRSF25	Tumor	0.230769	26	1
EFNA1	EPHB1	Basal epithelium	0.0357143	28	1
HBEGF	ERBB4	Muscle	0.0769231	26	1
TNFSF10	TNFRSF11B	Basal epithelium	0.142857	28	1
TNFSF10	TNFRSF10D	Tumor	0.192308	26	1
HLA-F	LILRB1	Tumor	0.0384615	26	1
SPP1	CD44	Luminal epithelium	0.194444	36	1
SECTM1	CD7	Basal epithelium	0.107143	28	1
TFRC	TF	Luminal epithelium	0.0833333	36	1
TFRC	TF	Tumor	0.0384615	26	1
SECTM1	CD7	Fibroblast	0.147059	34	1
EFNA1	EPHA7	Basal epithelium	0.321429	28	1
SPP1	CD44	Tumor	0.153846	26	1
SPP1	CD44	Basal epithelium	0.107143	28	1
TFRC	SLC9A1	Luminal epithelium	0.138889	36	1
TFRC	SLC9A1	Immune	0.125	24	1
SPP1	CD44	Fibroblast	0.176471	34	1
TFRC	SLC9A1	Basal epithelium	0.0714286	28	1
SPP1	CD44	Muscle	0.192308	26	1
SPP1	ITGA5	Tumor	0.0769231	26	1
SPP1	ITGA5	Luminal epithelium	0.0555556	36	1
ICAM1	ITGB2	Luminal epithelium	0.111111	36	1
ICAM1	ITGB2	Muscle	0.192308	26	1
EFNA1	EPHA8	Basal epithelium	0	28	1
EFNA1	EPHA7	Immune	0.458333	24	1
TNFSF15	TNFRSF6B	Immune	0.0833333	24	1
TNFSF15	TNFRSF6B	Basal epithelium	0.107143	28	1
ICAM1	ITGAL	Muscle	0.230769	26	1
TNFSF10	TNFRSF10B	Luminal epithelium	0.194444	36	1
ICAM1	ITGAM	Luminal epithelium	0.194444	36	1
ICAM1	ITGAM	Basal epithelium	0.142857	28	1
TNFSF10	TNFRSF10B	Tumor	0.192308	26	1
TNFSF10	TNFRSF10A	Muscle	0.0384615	26	1
ICAM1	ITGAM	Immune	0.125	24	1
ICAM1	ITGAM	Fibroblast	0.117647	34	1
ICAM1	ITGAM	Muscle	0.192308	26	1
ICAM1	EZR	Muscle	0	26	1
ICAM1	ITGAL	Basal epithelium	0.178571	28	1
ICAM1	EZR	Basal epithelium	0.0714286	28	1
ICAM1	EZR	Immune	0	24	1
TNFSF10	TNFRSF10C	Tumor	0.115385	26	1
TNFSF10	TNFRSF10C	Luminal epithelium	0.0833333	36	1
HLA-F	LILRB1	Muscle	0.115385	26	1
TNFSF10	TNFRSF10C	Basal epithelium	0.214286	28	1
TNFSF10	TNFRSF10B	Fibroblast	0.205882	34	1
TFRC	SLC9A1	Tumor	0.269231	26	1
ICAM1	ITGAL	Fibroblast	0.176471	34	1
TNFSF10	TNFRSF10C	Immune	0.25	24	1
TNFSF15	TNFRSF6B	Luminal epithelium	0	36	1
EFNA1	EPHA8	Tumor	0	26	1
EFNA1	EPHA8	Luminal epithelium	0	36	1
EFNA1	EPHA8	Immune	0	24	1
TNFSF15	TNFRSF25	Luminal epithelium	0.166667	36	1
TNFSF15	TNFRSF6B	Tumor	0.115385	26	1
TNFSF15	TNFRSF25	Muscle	0.230769	26	1
EFNA1	EPHA8	Muscle	0	26	1
EFNA1	EPHB1	Tumor	0.115385	26	1
EFNA1	EPHB1	Luminal epithelium	0	36	1
TNFSF15	TNFRSF25	Basal epithelium	0.25	28	1
HLA-F	LILRB1	Immune	0	24	1
SPP1	ITGAV	Luminal epithelium	0.111111	36	1
TNFSF10	TNFRSF10C	Muscle	0.115385	26	1
ICAM1	EZR	Fibroblast	0	34	1
ICAM1	ITGAL	Tumor	0.230769	26	1
ICAM1	ITGAL	Luminal epithelium	0.25	36	1
TNFSF10	TNFRSF10B	Muscle	0.230769	26	1
CXCL6	ACKR1	Tumor	0.230769	26	1
SPP1	ITGA5	Basal epithelium	0.214286	28	1
SPP1	ITGAV	Basal epithelium	0.107143	28	1
CXCL2	ACKR1	Tumor	0.346154	26	1
CXCL2	ACKR1	Luminal epithelium	0.166667	36	1
EFNA1	EPHA6	Muscle	0.0384615	26	1
ANXA2	PLAT	Tumor	0.346154	26	1
EFNA1	EPHA7	Luminal epithelium	0.0833333	36	1
TNFSF10	CASP8	Fibroblast	0.411765	34	1
MUC1	SRC	Immune	0.458333	24	1
CXCL1	CXCR2	Muscle	0	26	1
MUC1	SRC	Fibroblast	0.235294	34	1
NECTIN4	TIGIT	Tumor	0	26	1
TNFSF10	CASP8	Luminal epithelium	0.305556	36	1
NECTIN4	TIGIT	Luminal epithelium	0.0555556	36	1
NECTIN4	TIGIT	Basal epithelium	0.214286	28	1
TNFSF10	CASP8	Tumor	0.269231	26	1
NECTIN4	TIGIT	Muscle	0.115385	26	1
SAA1	FPR2	Tumor	0	26	1
MUC1	SRC	Muscle	0.230769	26	1
CXCL1	CXCR2	Fibroblast	0.0294118	34	1
CXCL1	CXCR2	Immune	0.0833333	24	1
CXCL1	CXCR2	Luminal epithelium	0.138889	36	1
CXCL2	ACKR1	Muscle	0.269231	26	1
CCL2	CCR5	Muscle	0.307692	26	1
CXCL1	ACKR1	Tumor	0.346154	26	1
CCL20	CCR6	Tumor	0.0769231	26	1
CCL20	CCR6	Luminal epithelium	0.166667	36	1
CCL20	CCR6	Basal epithelium	0.214286	28	1
CCL20	CCR6	Fibroblast	0.205882	34	1
CCL20	CCR6	Muscle	0.192308	26	1
CX3CL1	CX3CR1	Luminal epithelium	0.166667	36	1
CX3CL1	CX3CR1	Immune	0.125	24	1
CX3CL1	CX3CR1	Fibroblast	0.176471	34	1
CX3CL1	CX3CR1	Muscle	0.0384615	26	1
CXCL1	ACKR1	Luminal epithelium	0.194444	36	1
CXCL2	ACKR1	Basal epithelium	0.285714	28	1
CXCL1	ACKR1	Basal epithelium	0.285714	28	1
CXCL1	ACKR1	Muscle	0.346154	26	1
CXCL1	CXCR2	Tumor	0.0769231	26	1
SAA1	FPR2	Luminal epithelium	0.0277778	36	1
SAA1	FPR2	Basal epithelium	0	28	1
TFRC	TF	Fibroblast	0.0588235	34	1
TFRC	TF	Immune	0	24	1
SAA1	FPR2	Muscle	0	26	1
SECTM1	CD7	Tumor	0.0769231	26	1
SECTM1	CD7	Luminal epithelium	0.0555556	36	1
TF	TFRC	Fibroblast	0.0294118	34	1
TF	TFRC	Basal epithelium	0.107143	28	1
SPP1	ITGA8	Tumor	0.0384615	26	1
SPP1	ITGA8	Luminal epithelium	0.0833333	36	1
SPP1	ITGA8	Basal epithelium	0.25	28	1
SPP1	ITGA8	Immune	0.25	24	1
TF	TFRC	Luminal epithelium	0.111111	36	1
TF	TFRC	Tumor	0	26	1
SPP1	ITGA9	Tumor	0.0769231	26	1
SPP1	ITGAV	Fibroblast	0.176471	34	1
SPP1	ITGAV	Immune	0.125	24	1
SPP1	ITGA9	Luminal epithelium	0.138889	36	1
SPP1	ITGA9	Basal epithelium	0.178571	28	1
SPP1	ITGA9	Immune	0.208333	24	1
DKK1	LRP5	Muscle	0.230769	26	1
TF	TFRC	Muscle	0.0384615	26	1
LAMC2	ITGB4	Fibroblast	0.117647	34	1
TNFSF10	CASP8	Muscle	0.423077	26	1
TFRC	TF	Basal epithelium	0.107143	28	1
MUC1	SRC	Basal epithelium	0.464286	28	1
MUC1	SRC	Tumor	0.423077	26	1
ICAM1	ITGB2	Tumor	0.230769	26	1
LAMC2	ITGB4	Muscle	0.115385	26	1
ICAM1	ITGB2	Basal epithelium	0.107143	28	1
TNFSF10	TNFRSF10A	Fibroblast	0.176471	34	1
ICAM1	ITGB2	Fibroblast	0.205882	34	1
SPP1	ITGAV	Tumor	0.0769231	26	1
LAMB3	ITGB4	Tumor	0.115385	26	1
TNFSF10	TNFRSF10A	Basal epithelium	0.285714	28	1
LAMB3	ITGB4	Basal epithelium	0.107143	28	1
TNFSF10	TNFRSF10A	Luminal epithelium	0.222222	36	1
LAMB3	ITGB4	Immune	0.208333	24	1
LAMB3	ITGB4	Muscle	0.153846	26	1
LAMC2	ITGB4	Tumor	0.0384615	26	1
LAMC2	ITGB4	Luminal epithelium	0.111111	36	1
LAMC2	ITGB4	Immune	0.0416667	24	1
TNFSF15	TNFRSF6B	Muscle	0.0769231	26	1

### Sheet: club_as_target
ligand	receptor	interaction	active_in	n_interfaces_with_club	overrep_test_adj_pval
COL6A3	ITGA2	Fibroblast	0.970588	34	4.88758e-10
EFNA1	EPHA2	Luminal epithelium	0.5	36	1.02546e-06
COL16A1	ITGA2	Fibroblast	0.882353	34	1.02546e-06
DCN	MET	Fibroblast	0.941176	34	1.02546e-06
THBS2	ITGA3	Fibroblast	0.882353	34	1.02546e-06
HGF	MET	Fibroblast	0.794118	34	5.63047e-05
SLIT2	ROBO1	Fibroblast	0.676471	34	5.63047e-05
CCL5	SDC1	Immune	0.875	24	5.86905e-05
LAMB2	ITGB4	Fibroblast	0.823529	34	7.27467e-05
LAMB2	ITGB4	Muscle	0.884615	26	7.27467e-05
SLIT2	SDC1	Fibroblast	0.735294	34	0.000117261
TGFB1	ITGB8	Immune	0.833333	24	0.000122163
FYN	PLD2	Immune	0.666667	24	0.000140503
COL13A1	ITGA2	Fibroblast	0.588235	34	0.000221231
COL15A1	ITGA2	Fibroblast	0.705882	34	0.000250929
FYN	ERBB2	Immune	0.791667	24	0.000327106
COL10A1	ITGA2	Fibroblast	0.5	34	0.00062965
PTPN11	ERBB2	Muscle	0.730769	26	0.00070219
COL8A2	ITGA2	Muscle	0.653846	26	0.000839287
THBS1	ITGA3	Fibroblast	0.735294	34	0.00108772
COL15A1	ITGA2	Muscle	0.730769	26	0.00108772
COL16A1	ITGA2	Muscle	0.807692	26	0.00123519
SLIT2	SDC1	Muscle	0.730769	26	0.00164927
BDNF	NGFR	Muscle	0.538462	26	0.00164927
SLIT2	ROBO1	Muscle	0.653846	26	0.00164927
FYN	CTNND1	Immune	0.708333	24	0.00167629
CD209	CEACAM1	Immune	0.791667	24	0.00167629
COL21A1	ITGA2	Fibroblast	0.588235	34	0.00184524
COL12A1	ITGA2	Muscle	0.653846	26	0.00191623
FGF2	SDC1	Muscle	0.730769	26	0.00229113
FGF2	SDC1	Fibroblast	0.676471	34	0.00245607
COL27A1	ITGA2	Fibroblast	0.529412	34	0.00278939
MDK	SDC1	Fibroblast	0.647059	34	0.00294777
PTPN11	SIRPA	Muscle	0.538462	26	0.00333826
COL8A2	ITGA2	Fibroblast	0.558824	34	0.00333826
ICAM1	EZR	Immune	0.625	24	0.00339164
TGFB1	ITGB6	Fibroblast	0.794118	34	0.00371129
FYN	ERBB2	Fibroblast	0.647059	34	0.00468568
TGFB3	ITGB6	Fibroblast	0.735294	34	0.00588314
PTN	SDC1	Fibroblast	0.617647	34	0.00981449
FYN	CTNND1	Fibroblast	0.588235	34	0.0115807
NTF3	NGFR	Muscle	0.384615	26	0.0116768
PTN	SDC1	Muscle	0.653846	26	0.0134105
COL6A3	ITGA2	Muscle	0.730769	26	0.0200801
EFNA5	EPHA2	Muscle	0.538462	26	0.0242453
LAMC1	ITGB4	Muscle	0.653846	26	0.0292775
NRG1	ERBB3	Basal epithelium	0.464286	28	0.0292775
TGFB1	ITGB8	Fibroblast	0.617647	34	0.0298964
COL12A1	ITGA2	Fibroblast	0.529412	34	0.0299497
AFDN	NECTIN4	Luminal epithelium	0.222222	36	0.0299724
TP53	PTGS2	Tumor	0.692308	26	0.0299724
TGFB1	ITGB6	Immune	0.791667	24	0.0311313
SLIT1	ROBO1	Luminal epithelium	0.416667	36	0.043361
NRG2	ERBB3	Fibroblast	0.470588	34	0.0448308
FYN	PLD2	Fibroblast	0.441176	34	0.0481621
LAMA3	ITGB4	Muscle	0.538462	26	0.0482205
TNFSF12	TNFRSF12A	Immune	0.666667	24	0.0517264
THBS2	ITGA3	Muscle	0.692308	26	0.0557775
TFRC	TF	Immune	0.25	24	0.058856
COL24A1	ITGA2	Fibroblast	0.294118	34	0.0637954
THBS1	ITGA3	Immune	0.666667	24	0.068305
THBS1	ITGA3	Muscle	0.653846	26	0.0696352
ICAM1	EZR	Fibroblast	0.470588	34	0.0805846
BDNF	NGFR	Fibroblast	0.382353	34	0.0806456
NGF	NGFR	Fibroblast	0.235294	34	0.0976832
CEACAM6	CEACAM1	Immune	0.333333	24	0.10435
PTPN6	SIRPA	Immune	0.25	24	0.105132
EFNA4	EPHA2	Luminal epithelium	0.416667	36	0.125332
CALR	ITGA3	Fibroblast	0.558824	34	0.13188
LAMC1	ITGB4	Fibroblast	0.558824	34	0.13188
EFNA3	EPHA2	Tumor	0.423077	26	0.13188
CCL5	SDC1	Fibroblast	0.588235	34	0.13225
EREG	ERBB3	Immune	0.166667	24	0.132801
COL11A2	ITGA2	Muscle	0.346154	26	0.15064
COL28A1	ITGA2	Luminal epithelium	0.277778	36	0.15064
LAMB1	ITGB4	Fibroblast	0.470588	34	0.15693
FGF2	SDC2	Fibroblast	0.411765	34	0.158697
TP53	PTGS2	Basal epithelium	0.607143	28	0.184783
TNFSF10	TNFRSF10B	Luminal epithelium	0.111111	36	0.190179
PTPN6	SIRPA	Luminal epithelium	0.194444	36	0.198475
PLAUR	PLAU	Fibroblast	0.264706	34	0.207748
PTPN11	ERBB2	Fibroblast	0.5	34	0.221669
COL22A1	ITGA2	Immune	0.291667	24	0.226784
COL27A1	ITGA2	Muscle	0.423077	26	0.228173
DCN	MET	Muscle	0.692308	26	0.243301
SLIT1	ROBO1	Tumor	0.384615	26	0.252707
EFNA5	EPHA2	Fibroblast	0.411765	34	0.252707
COL21A1	ITGA2	Muscle	0.461538	26	0.257901
COL24A1	ITGA2	Muscle	0.269231	26	0.262954
NRG1	ERBB2	Fibroblast	0.323529	34	0.266595
COL6A3	ITGA2	Immune	0.625	24	0.269251
CD209	CEACAM1	Fibroblast	0.558824	34	0.282295
NRG2	ERBB3	Muscle	0.423077	26	0.282295
NRG1	ERBB3	Fibroblast	0.352941	34	0.285375
IFNG	IFNGR1	Immune	0.166667	24	0.294902
HGF	MET	Immune	0.583333	24	0.294902
EGF	ERBB2	Tumor	0.230769	26	0.308716
LAMB1	ITGB4	Muscle	0.461538	26	0.308765
COL26A1	ITGA2	Tumor	0.307692	26	0.321513
LAMC2	ITGB4	Luminal epithelium	0.361111	36	0.322487
CALR	ITGA3	Tumor	0.538462	26	0.322487
LAMC2	ITGB4	Tumor	0.384615	26	0.340068
LAMA5	ITGB4	Muscle	0.423077	26	0.340068
TGFB3	ITGB6	Muscle	0.615385	26	0.350675
NRG1	ERBB2	Basal epithelium	0.321429	28	0.365065
TNFSF12	TNFRSF12A	Fibroblast	0.529412	34	0.38023
EFNA3	EPHA2	Basal epithelium	0.357143	28	0.392087
LAMA5	ITGB4	Luminal epithelium	0.388889	36	0.395763
LAMA1	ITGB4	Tumor	0.230769	26	0.409035
EFNA4	EPHA2	Tumor	0.384615	26	0.417332
COL17A1	ITGA2	Luminal epithelium	0.166667	36	0.421442
LGALS8	ITGA3	Immune	0.458333	24	0.421442
TGFB1	ITGB6	Muscle	0.653846	26	0.421442
IFNG	IFNGR2	Immune	0.166667	24	0.421442
EGF	ERBB2	Luminal epithelium	0.194444	36	0.42157
COL16A1	ITGA2	Immune	0.583333	24	0.426716
COL11A2	ITGA2	Immune	0.291667	24	0.443304
COL26A1	ITGA2	Immune	0.291667	24	0.443304
TNFSF12	TNFRSF12A	Muscle	0.538462	26	0.443304
FYN	CTNND1	Muscle	0.461538	26	0.471268
NGF	NGFR	Muscle	0.192308	26	0.472165
HGF	MET	Muscle	0.538462	26	0.474981
COL19A1	ITGA2	Immune	0.0416667	24	0.491169
EFNA2	EPHA2	Tumor	0.0384615	26	0.527809
LAMA1	ITGB4	Luminal epithelium	0.194444	36	0.584288
NRG2	ERBB3	Immune	0.375	24	0.613524
LRIG1	ERBB2	Basal epithelium	0.357143	28	0.628138
LGALS8	ITGA3	Tumor	0.423077	26	0.628138
LAMA3	ITGB4	Fibroblast	0.382353	34	0.63043
COL28A1	ITGA2	Tumor	0.230769	26	0.643388
DCN	MET	Immune	0.625	24	0.65522
AFDN	NECTIN4	Basal epithelium	0.142857	28	0.673759
NRG2	ERBB3	Basal epithelium	0.357143	28	0.673759
EFNA3	EPHA2	Luminal epithelium	0.305556	36	0.688209
LAMB3	ITGB4	Tumor	0.192308	26	0.688209
EFNA5	EPHA2	Basal epithelium	0.357143	28	0.729316
COL8A2	ITGA2	Immune	0.375	24	0.754449
THBS2	ITGA3	Immune	0.541667	24	0.75856
CCL5	SDC1	Muscle	0.5	26	0.772847
PTPN11	SIRPA	Fibroblast	0.294118	34	0.773258
TF	TFRC	Muscle	0.115385	26	0.80273
COL11A2	ITGA2	Fibroblast	0.235294	34	0.810708
COL22A1	ITGA2	Luminal epithelium	0.194444	36	0.828598
COL21A1	ITGA2	Immune	0.375	24	0.851753
CALR	ITGA3	Luminal epithelium	0.444444	36	0.875295
TF	TFRC	Basal epithelium	0.107143	28	0.899088
FGF2	SDC1	Immune	0.458333	24	0.905798
LAMA5	ITGB4	Tumor	0.346154	26	0.912463
FYN	PLD2	Muscle	0.307692	26	0.933539
MDK	SDC1	Muscle	0.423077	26	0.98078
COL22A1	ITGA2	Muscle	0.192308	26	0.990213
LAMB3	ITGB4	Muscle	0.0384615	26	1
LAMB3	ITGB4	Fibroblast	0.147059	34	1
MDK	SDC1	Luminal epithelium	0.194444	36	1
MDK	SDC1	Tumor	0.346154	26	1
LRIG1	ERBB2	Muscle	0.192308	26	1
LRIG1	ERBB2	Luminal epithelium	0.222222	36	1
NRG1	ERBB3	Immune	0.25	24	1
NRG1	ERBB2	Muscle	0.192308	26	1
NRG1	ERBB3	Tumor	0.0769231	26	1
LAMB3	ITGB4	Basal epithelium	0.142857	28	1
NRG1	ERBB3	Luminal epithelium	0.0277778	36	1
LRIG1	ERBB2	Fibroblast	0.264706	34	1
LAMB3	ITGB4	Immune	0.0833333	24	1
NRG1	ERBB2	Immune	0.25	24	1
NGF	NGFR	Luminal epithelium	0.0277778	36	1
LRIG1	ERBB2	Tumor	0.307692	26	1
LAMC2	ITGB4	Immune	0.125	24	1
LAMC2	ITGB4	Basal epithelium	0.107143	28	1
LAMC2	ITGB4	Fibroblast	0.235294	34	1
LAMC2	ITGB4	Muscle	0.269231	26	1
LRIG1	ERBB2	Immune	0.291667	24	1
NGF	NGFR	Basal epithelium	0.0357143	28	1
NGF	NGFR	Immune	0.125	24	1
NGF	NGFR	Tumor	0.0384615	26	1
LAMC1	ITGB4	Tumor	0.384615	26	1
LGALS8	ITGA3	Luminal epithelium	0.333333	36	1
LGALS8	ITGA3	Fibroblast	0.323529	34	1
LGALS8	ITGA3	Muscle	0.153846	26	1
LAMC1	ITGB4	Immune	0.333333	24	1
NRG1	ERBB2	Tumor	0.0769231	26	1
MDK	SDC1	Immune	0.375	24	1
LAMC1	ITGB4	Basal epithelium	0.107143	28	1
NRG1	ERBB2	Luminal epithelium	0.0833333	36	1
LAMC1	ITGB4	Luminal epithelium	0.305556	36	1
LGALS8	ITGA3	Basal epithelium	0.285714	28	1
MDK	SDC1	Basal epithelium	0.214286	28	1
AFDN	NECTIN4	Tumor	0	26	1
NRG2	ERBB3	Tumor	0.0769231	26	1
TGFB1	ITGB8	Muscle	0.423077	26	1
TGFB1	ITGB8	Basal epithelium	0.142857	28	1
TGFB1	ITGB8	Luminal epithelium	0.222222	36	1
TGFB1	ITGB8	Tumor	0.192308	26	1
TGFB1	ITGB6	Basal epithelium	0.357143	28	1
TGFB1	ITGB6	Luminal epithelium	0.25	36	1
TGFB1	ITGB6	Tumor	0.346154	26	1
TFRC	TF	Muscle	0.0384615	26	1
TFRC	TF	Fibroblast	0.0294118	34	1
TFRC	TF	Basal epithelium	0.107143	28	1
TFRC	TF	Luminal epithelium	0.111111	36	1
TFRC	TF	Tumor	0	26	1
TF	TFRC	Fibroblast	0.0588235	34	1
TF	TFRC	Immune	0	24	1
TF	TFRC	Luminal epithelium	0.0833333	36	1
TGFB3	ITGB6	Tumor	0.461538	26	1
TGFB3	ITGB6	Luminal epithelium	0.333333	36	1
TGFB3	ITGB6	Basal epithelium	0.321429	28	1
TGFB3	ITGB6	Immune	0.333333	24	1
TP53	PTGS2	Immune	0.291667	24	1
TP53	PTGS2	Luminal epithelium	0.333333	36	1
TNFSF12	TNFRSF12A	Basal epithelium	0.178571	28	1
TNFSF12	TNFRSF12A	Luminal epithelium	0.277778	36	1
TNFSF12	TNFRSF12A	Tumor	0.346154	26	1
TNFSF10	TNFRSF10B	Muscle	0	26	1
TNFSF10	TNFRSF10B	Fibroblast	0.0294118	34	1
TF	TFRC	Tumor	0.0384615	26	1
TNFSF10	TNFRSF10B	Immune	0	24	1
TNFSF10	TNFRSF10B	Tumor	0.0384615	26	1
THBS2	ITGA3	Basal epithelium	0.142857	28	1
THBS2	ITGA3	Luminal epithelium	0.194444	36	1
THBS2	ITGA3	Tumor	0.269231	26	1
THBS1	ITGA3	Basal epithelium	0.107143	28	1
THBS1	ITGA3	Luminal epithelium	0.222222	36	1
THBS1	ITGA3	Tumor	0.192308	26	1
TNFSF10	TNFRSF10B	Basal epithelium	0.0357143	28	1
NRG1	ERBB3	Muscle	0.269231	26	1
SLIT2	SDC1	Immune	0.291667	24	1
SLIT2	SDC1	Luminal epithelium	0.0555556	36	1
PTN	SDC1	Immune	0.25	24	1
PTN	SDC1	Basal epithelium	0.214286	28	1
PTN	SDC1	Luminal epithelium	0.222222	36	1
PTN	SDC1	Tumor	0.230769	26	1
PLAUR	PLAU	Muscle	0.153846	26	1
PLAUR	PLAU	Immune	0.125	24	1
PLAUR	PLAU	Basal epithelium	0.0714286	28	1
PLAUR	PLAU	Luminal epithelium	0.138889	36	1
PLAUR	PLAU	Tumor	0.115385	26	1
NTF3	NGFR	Fibroblast	0.147059	34	1
NTF3	NGFR	Immune	0.0416667	24	1
NTF3	NGFR	Basal epithelium	0.107143	28	1
NTF3	NGFR	Luminal epithelium	0.111111	36	1
NTF3	NGFR	Tumor	0.115385	26	1
NRG2	ERBB3	Luminal epithelium	0	36	1
PTPN11	ERBB2	Tumor	0.230769	26	1
PTPN11	ERBB2	Luminal epithelium	0.194444	36	1
PTPN11	ERBB2	Basal epithelium	0.25	28	1
PTPN11	ERBB2	Immune	0.25	24	1
SLIT2	SDC1	Tumor	0.346154	26	1
SLIT2	ROBO1	Immune	0.166667	24	1
SLIT2	ROBO1	Basal epithelium	0.107143	28	1
SLIT2	ROBO1	Luminal epithelium	0.0277778	36	1
SLIT2	ROBO1	Tumor	0.230769	26	1
SLIT1	ROBO1	Muscle	0.192308	26	1
SLIT1	ROBO1	Fibroblast	0.0882353	34	1
SLIT2	SDC1	Basal epithelium	0.142857	28	1
SLIT1	ROBO1	Immune	0.25	24	1
PTPN6	SIRPA	Muscle	0	26	1
PTPN6	SIRPA	Fibroblast	0.0294118	34	1
PTPN6	SIRPA	Basal epithelium	0.0714286	28	1
PTPN6	SIRPA	Tumor	0.0384615	26	1
PTPN11	SIRPA	Basal epithelium	0.142857	28	1
PTPN11	SIRPA	Luminal epithelium	0.166667	36	1
PTPN11	SIRPA	Tumor	0.230769	26	1
SLIT1	ROBO1	Basal epithelium	0.0714286	28	1
PTPN11	SIRPA	Immune	0.0416667	24	1
ICAM1	EZR	Basal epithelium	0.25	28	1
LAMB2	ITGB4	Immune	0.25	24	1
COL22A1	ITGA2	Tumor	0.115385	26	1
COL21A1	ITGA2	Basal epithelium	0.178571	28	1
COL21A1	ITGA2	Luminal epithelium	0.111111	36	1
COL21A1	ITGA2	Tumor	0.115385	26	1
COL19A1	ITGA2	Muscle	0	26	1
COL19A1	ITGA2	Fibroblast	0	34	1
COL19A1	ITGA2	Basal epithelium	0	28	1
COL19A1	ITGA2	Luminal epithelium	0	36	1
COL19A1	ITGA2	Tumor	0	26	1
COL17A1	ITGA2	Muscle	0.0769231	26	1
COL17A1	ITGA2	Fibroblast	0.0882353	34	1
COL17A1	ITGA2	Immune	0.125	24	1
COL17A1	ITGA2	Basal epithelium	0.0714286	28	1
COL17A1	ITGA2	Tumor	0.0384615	26	1
COL16A1	ITGA2	Basal epithelium	0.178571	28	1
COL16A1	ITGA2	Luminal epithelium	0.0833333	36	1
COL16A1	ITGA2	Tumor	0.192308	26	1
COL22A1	ITGA2	Basal epithelium	0	28	1
COL22A1	ITGA2	Fibroblast	0.117647	34	1
COL24A1	ITGA2	Tumor	0.115385	26	1
COL24A1	ITGA2	Luminal epithelium	0.0277778	36	1
COL8A2	ITGA2	Tumor	0.0384615	26	1
COL6A3	ITGA2	Basal epithelium	0.142857	28	1
COL6A3	ITGA2	Luminal epithelium	0.0555556	36	1
COL6A3	ITGA2	Tumor	0.230769	26	1
COL28A1	ITGA2	Muscle	0.153846	26	1
COL28A1	ITGA2	Fibroblast	0.117647	34	1
COL28A1	ITGA2	Immune	0.0833333	24	1
COL28A1	ITGA2	Basal epithelium	0.0357143	28	1
COL15A1	ITGA2	Immune	0.375	24	1
COL27A1	ITGA2	Immune	0.25	24	1
COL27A1	ITGA2	Luminal epithelium	0.0833333	36	1
COL27A1	ITGA2	Tumor	0.230769	26	1
COL26A1	ITGA2	Muscle	0.192308	26	1
COL26A1	ITGA2	Fibroblast	0.147059	34	1
COL26A1	ITGA2	Basal epithelium	0	28	1
COL26A1	ITGA2	Luminal epithelium	0.194444	36	1
COL24A1	ITGA2	Immune	0.166667	24	1
COL24A1	ITGA2	Basal epithelium	0	28	1
COL27A1	ITGA2	Basal epithelium	0.0714286	28	1
COL8A2	ITGA2	Luminal epithelium	0.0833333	36	1
COL15A1	ITGA2	Basal epithelium	0.214286	28	1
COL15A1	ITGA2	Tumor	0.115385	26	1
CD209	CEACAM1	Muscle	0.384615	26	1
CD209	CEACAM1	Basal epithelium	0.214286	28	1
CD209	CEACAM1	Luminal epithelium	0.333333	36	1
CD209	CEACAM1	Tumor	0.307692	26	1
CCL5	SDC1	Basal epithelium	0.214286	28	1
CCL5	SDC1	Luminal epithelium	0.138889	36	1
CCL5	SDC1	Tumor	0.307692	26	1
CALR	ITGA3	Muscle	0.346154	26	1
CALR	ITGA3	Immune	0.208333	24	1
CALR	ITGA3	Basal epithelium	0.178571	28	1
BDNF	NGFR	Immune	0.125	24	1
BDNF	NGFR	Basal epithelium	0.0714286	28	1
BDNF	NGFR	Luminal epithelium	0.0833333	36	1
BDNF	NGFR	Tumor	0.115385	26	1
AFDN	NECTIN4	Muscle	0.0384615	26	1
AFDN	NECTIN4	Fibroblast	0.0588235	34	1
AFDN	NECTIN4	Immune	0	24	1
CEACAM6	CEACAM1	Tumor	0.153846	26	1
CEACAM6	CEACAM1	Luminal epithelium	0.138889	36	1
CEACAM6	CEACAM1	Basal epithelium	0.178571	28	1
CEACAM6	CEACAM1	Fibroblast	0.0882353	34	1
COL13A1	ITGA2	Muscle	0.307692	26	1
COL13A1	ITGA2	Immune	0.25	24	1
COL13A1	ITGA2	Basal epithelium	0.142857	28	1
COL13A1	ITGA2	Luminal epithelium	0.166667	36	1
COL13A1	ITGA2	Tumor	0.0769231	26	1
COL12A1	ITGA2	Immune	0.333333	24	1
COL12A1	ITGA2	Basal epithelium	0.0714286	28	1
COL12A1	ITGA2	Luminal epithelium	0.138889	36	1
COL15A1	ITGA2	Luminal epithelium	0.0833333	36	1
COL12A1	ITGA2	Tumor	0.192308	26	1
COL11A2	ITGA2	Luminal epithelium	0.111111	36	1
COL11A2	ITGA2	Tumor	0.153846	26	1
COL10A1	ITGA2	Muscle	0.192308	26	1
COL10A1	ITGA2	Immune	0.25	24	1
COL10A1	ITGA2	Basal epithelium	0	28	1
COL10A1	ITGA2	Luminal epithelium	0.166667	36	1
COL10A1	ITGA2	Tumor	0.115385	26	1
CEACAM6	CEACAM1	Muscle	0.0769231	26	1
COL11A2	ITGA2	Basal epithelium	0	28	1
COL8A2	ITGA2	Basal epithelium	0.0714286	28	1
DCN	MET	Tumor	0.307692	26	1
DCN	MET	Luminal epithelium	0.166667	36	1
IFNG	IFNGR2	Tumor	0.0384615	26	1
IFNG	IFNGR1	Muscle	0.0769231	26	1
IFNG	IFNGR1	Fibroblast	0.0882353	34	1
IFNG	IFNGR1	Basal epithelium	0.0357143	28	1
IFNG	IFNGR1	Luminal epithelium	0.0277778	36	1
IFNG	IFNGR1	Tumor	0.0384615	26	1
ICAM1	EZR	Muscle	0.307692	26	1
TP53	PTGS2	Fibroblast	0.441176	34	1
ICAM1	EZR	Luminal epithelium	0.111111	36	1
ICAM1	EZR	Tumor	0.0384615	26	1
HGF	MET	Basal epithelium	0.178571	28	1
HGF	MET	Luminal epithelium	0.222222	36	1
HGF	MET	Tumor	0.192308	26	1
FYN	PLD2	Basal epithelium	0.0357143	28	1
FYN	PLD2	Luminal epithelium	0.0277778	36	1
FYN	PLD2	Tumor	0.115385	26	1
FYN	ERBB2	Muscle	0.423077	26	1
IFNG	IFNGR2	Luminal epithelium	0.0555556	36	1
IFNG	IFNGR2	Basal epithelium	0.0357143	28	1
IFNG	IFNGR2	Fibroblast	0.0882353	34	1
IFNG	IFNGR2	Muscle	0.115385	26	1
LAMB2	ITGB4	Basal epithelium	0.178571	28	1
LAMB2	ITGB4	Luminal epithelium	0.277778	36	1
LAMB2	ITGB4	Tumor	0.307692	26	1
LAMB1	ITGB4	Immune	0.25	24	1
LAMB1	ITGB4	Basal epithelium	0.285714	28	1
LAMB1	ITGB4	Luminal epithelium	0.194444	36	1
LAMB1	ITGB4	Tumor	0.230769	26	1
LAMA5	ITGB4	Fibroblast	0.235294	34	1
FYN	ERBB2	Basal epithelium	0.25	28	1
LAMA5	ITGB4	Immune	0.125	24	1
LAMA3	ITGB4	Immune	0.25	24	1
LAMA3	ITGB4	Basal epithelium	0.178571	28	1
LAMA3	ITGB4	Luminal epithelium	0.222222	36	1
LAMA3	ITGB4	Tumor	0.269231	26	1
LAMA1	ITGB4	Muscle	0.0769231	26	1
LAMA1	ITGB4	Fibroblast	0.0588235	34	1
LAMA1	ITGB4	Immune	0.125	24	1
LAMA1	ITGB4	Basal epithelium	0.107143	28	1
LAMA5	ITGB4	Basal epithelium	0.178571	28	1
FYN	ERBB2	Luminal epithelium	0.0555556	36	1
FYN	ERBB2	Tumor	0.192308	26	1
FYN	CTNND1	Basal epithelium	0.214286	28	1
EFNA4	EPHA2	Muscle	0.115385	26	1
EFNA4	EPHA2	Fibroblast	0.205882	34	1
EFNA4	EPHA2	Immune	0.166667	24	1
EFNA4	EPHA2	Basal epithelium	0.25	28	1
EFNA3	EPHA2	Muscle	0.115385	26	1
EFNA3	EPHA2	Fibroblast	0.147059	34	1
EFNA3	EPHA2	Immune	0.0833333	24	1
EFNA2	EPHA2	Muscle	0	26	1
EFNA5	EPHA2	Tumor	0.115385	26	1
EFNA2	EPHA2	Fibroblast	0	34	1
EFNA2	EPHA2	Basal epithelium	0	28	1
EFNA2	EPHA2	Luminal epithelium	0	36	1
EFNA1	EPHA2	Muscle	0	26	1
EFNA1	EPHA2	Fibroblast	0	34	1
EFNA1	EPHA2	Immune	0	24	1
EFNA1	EPHA2	Basal epithelium	0.178571	28	1
EFNA1	EPHA2	Tumor	0.153846	26	1
DCN	MET	Basal epithelium	0.428571	28	1
EFNA2	EPHA2	Immune	0	24	1
LAMB3	ITGB4	Luminal epithelium	0.138889	36	1
EFNA5	EPHA2	Luminal epithelium	0.138889	36	1
EGF	ERBB2	Basal epithelium	0.107143	28	1
FYN	CTNND1	Luminal epithelium	0.0555556	36	1
FYN	CTNND1	Tumor	0.115385	26	1
FGF2	SDC2	Muscle	0.269231	26	1
FGF2	SDC2	Immune	0.291667	24	1
FGF2	SDC2	Basal epithelium	0.178571	28	1
FGF2	SDC2	Luminal epithelium	0.166667	36	1
FGF2	SDC2	Tumor	0.269231	26	1
FGF2	SDC1	Basal epithelium	0.142857	28	1
EFNA5	EPHA2	Immune	0.125	24	1
FGF2	SDC1	Luminal epithelium	0.111111	36	1
EREG	ERBB3	Muscle	0.0769231	26	1
EREG	ERBB3	Fibroblast	0.0588235	34	1
EREG	ERBB3	Basal epithelium	0.0357143	28	1
EREG	ERBB3	Luminal epithelium	0	36	1
EREG	ERBB3	Tumor	0	26	1
EGF	ERBB2	Muscle	0.0384615	26	1
EGF	ERBB2	Fibroblast	0.0588235	34	1
EGF	ERBB2	Immune	0.0833333	24	1
FGF2	SDC1	Tumor	0.269231	26	1
TP53	PTGS2	Muscle	0.230769	26	1
